# Spatial patterns in the diet of *Gyps* vultures in India and their implications for conservation

**DOI:** 10.1101/2023.08.21.554114

**Authors:** Mousumi Ghosh-Harihar, Nidhi Yadav, Nehal Gurung, Darshan C.S., Shashikumar B., Vishnudas C.K., Vibhu Prakash, Rhys E. Green, Uma Ramakrishnan

**Author notes:** Corresponding author: Mousumi Ghosh-Harihar, National Centre for Biological Sciences, Tata Institute of Fundamental Research, Bellary Road, Bengaluru-560065, Karnataka, India. Nature Conservation Foundation, “Amritha”, 1311, 12^th^ Cross, Vijaynagara, 1^st^ Stage, Mysore-570017, India (Mousumi Ghosh-Harihar). (MGH), (UR), (NY), (NG). (DCS); (SB).

## Abstract

Dietary analyses are particularly useful for developing conservation programmes for species threatened by resource depletion, poisoning and environmental pollution. *Gyps* vultures in South Asia represent one such case, having undergone a population collapse caused by feeding on carcasses of cattle treated with the non-steroidal anti-inflammatory drug diclofenac. Following a ban on the veterinary use of diclofenac, populations of vultures remain low and mostly concentrated near protected areas. Understanding the role of protected areas in the recovery of these critically endangered species requires analyses of spatial variation in their diet. We used faecal metabarcoding to investigate the spatial variation in the diet of *Gyps* vultures across four landscapes from sites located inside and outside protected areas. We collected faecal 642 samples, of which 419 yielded adequate molecular data to identify the vulture species and 30 molecular operational taxonomic units corresponding to at least 28 diet species. The diet was dominated by large ungulates and varied across landscapes, protection status and vulture species, with the observed variation largely explained by differential intake of wild and domestic species. Domestic livestock was present in >95% of the samples from central, west and north India, but 77% of the samples had only wild species in south India. This variation was explained by livestock density within 100 km radius of the sampling site. Our results imply that protected areas may not offer a respite from possibility of diclofenac-poisoning across most parts of the country and efforts should continue unabated to remove nephrotoxic drugs from veterinary use.
