## Supplemental Table 1 for "Spatial patterns in the diet of *Gyps* vultures in India and their implications for conservation"

### Sheet: Sheet1
SiteID	Sample_ID	Year	Landscape	PA/Outside	PA/Location name	Gyps Species	Bos taurus/indicus	Babalus bubalis	Capra hircus	Ovies aries	Camelus dromedarius	Canis familiaris	Cervinae	Axis axis	Rusa unicolor	Tetracerus quadricornis	Gazella bennettii	Bos gaurus	Boselaphus tragocamelus	Sus Scrofa	Elephas maximus	Semnopithecus entellus	Macaca mulatta	Cuon alpinus	Canis aureus	Felinae	Panthera pardus	Panthera tigris	Prionailurus sp.	Paradoxurus hermaphroditus	Urva sp.	Funambulus palmarum	Ratufa indica	Pavo cristatus	Gallus gallus	Gallus sonneratii
							Domestic Cow	Water Buffalo	Domestic goat	Domestic sheep	Domestic Camel	Domestic Dog	Cervinae	Chital	Sambar	Four-horned antelope	Chinkara	Gaur	Nilgai	Pig	Asian Elephant	Northern plains gray langur	Rhesus macaque	Wild dog	Golden jackal	Felinae	Common leopard	Tiger	Prionailurus sp.	Asian Palm Civet	Urva sp.	Indian palm squirrel	Indian giant squirrel	Indian peafowl	Red Jungle Fowl	Grey Jungle Fowl
1	RWB10	2019	WI	Out	Rawatbhata	G. bengalensis	1	1	1	1	0	1	0	1	0	0	0	0	0	0	0	0	0	0	0	0	0	0	0	0	0	0	0	0	0	0
1	RWB11	2019	WI	Out	Rawatbhata	G. bengalensis	1	1	0	0	0	0	0	0	0	1	0	0	0	0	0	0	0	0	0	0	0	0	0	0	0	0	0	0	0	0
1	RWB12	2019	WI	Out	Rawatbhata	G. bengalensis	1	1	0	0	0	0	0	0	0	1	0	0	0	0	0	1	0	0	0	0	0	0	0	0	0	0	0	0	0	0
1	RWB14	2019	WI	Out	Rawatbhata	G. bengalensis	1	0	0	0	1	0	0	0	0	1	0	0	0	0	0	0	0	0	0	0	0	0	0	0	0	0	0	0	0	0
1	RWB15	2019	WI	Out	Rawatbhata	G. bengalensis	1	0	0	0	0	0	0	0	0	0	0	0	1	0	0	1	0	0	0	0	1	0	0	0	0	0	0	0	0	0
1	RWB16	2019	WI	Out	Rawatbhata	G. indicus	1	0	0	0	0	0	0	0	0	1	0	0	0	0	0	0	0	0	0	0	0	0	0	0	0	0	0	0	0	0
1	RWB17	2019	WI	Out	Rawatbhata	G. bengalensis	1	0	0	0	0	0	0	1	1	0	0	0	0	0	0	0	0	0	0	0	0	0	0	0	0	0	0	0	0	0
1	RWB18	2019	WI	Out	Rawatbhata	G. bengalensis	1	1	0	0	0	0	1	0	0	0	0	0	0	0	0	0	0	0	0	0	0	0	0	0	0	0	0	0	0	0
1	RWB7	2019	WI	Out	Rawatbhata	G. bengalensis	1	1	0	0	0	1	0	0	0	1	0	0	0	1	0	1	0	0	0	0	0	0	0	0	0	0	0	0	0	0
1	RWB8	2019	WI	Out	Rawatbhata	G. bengalensis	1	1	0	0	0	1	1	0	0	0	0	0	0	0	0	0	0	0	0	0	0	0	0	0	0	0	0	0	0	0
1	RWB1	2019	WI	Out	Rawatbhata	G. bengalensis	1	1	0	0	0	0	0	0	0	0	0	0	1	0	0	0	0	0	1	0	0	0	0	0	0	0	0	0	0	0
1	RWB2	2019	WI	Out	Rawatbhata	G. bengalensis	1	0	0	0	0	0	1	0	0	0	0	0	0	0	0	1	0	0	0	0	0	0	0	0	0	0	0	0	0	0
1	RWB3	2019	WI	Out	Rawatbhata	G. bengalensis	1	1	0	0	0	0	1	0	0	1	0	0	0	0	0	0	0	0	0	0	0	0	0	0	0	0	0	0	0	0
1	RWB4	2019	WI	Out	Rawatbhata	G. bengalensis	1	1	0	1	0	0	0	0	1	0	1	0	1	0	0	0	0	0	0	0	0	0	0	0	0	0	0	0	0	0
1	RWB5	2019	WI	Out	Rawatbhata	G. bengalensis	1	1	0	0	0	0	0	0	0	0	0	0	0	0	0	1	0	0	0	0	0	0	0	0	0	0	0	0	0	0
1	RWB6	2019	WI	Out	Rawatbhata	G. bengalensis	1	1	0	0	1	0	0	0	0	0	0	0	0	1	0	0	0	0	0	0	0	0	0	0	0	0	0	0	0	0
2	GPN1	2018	WI	Out	Gapernath	G. indicus	1	1	0	0	0	0	0	1	1	0	0	0	0	0	0	1	0	0	0	0	0	0	0	0	0	0	0	0	0	0
2	GPN11	2018	WI	Out	Gapernath	G. indicus	1	1	0	0	0	0	0	0	0	0	0	0	0	0	0	0	0	0	0	0	0	0	0	0	0	0	0	0	0	0
2	GPN13	2018	WI	Out	Gapernath	G. indicus	1	1	0	1	0	0	0	0	0	0	0	0	0	0	0	0	0	0	0	0	0	0	0	0	0	0	0	0	0	0
2	GPN17	2018	WI	Out	Gapernath	G. indicus	1	1	0	1	0	0	0	1	0	0	0	0	0	0	0	0	0	0	0	0	0	0	0	0	0	0	0	1	0	0
2	GPN19	2018	WI	Out	Gapernath	G. indicus	1	1	0	0	0	0	0	0	0	0	0	0	0	0	0	0	0	0	0	0	0	0	0	0	0	0	0	0	0	0
2	GPN2	2018	WI	Out	Gapernath	G. indicus	1	1	0	0	0	0	0	0	0	0	0	0	0	0	0	0	0	0	0	0	1	0	0	0	0	0	0	0	0	0
2	GPN21	2018	WI	Out	Gapernath	G. indicus	1	1	0	0	1	0	0	0	0	0	0	0	1	0	0	0	0	0	0	0	0	0	0	0	0	0	0	0	0	0
2	GPN24	2018	WI	Out	Gapernath	G. indicus	1	0	0	0	0	0	0	1	0	0	0	0	0	0	0	0	0	0	0	0	0	0	0	1	0	0	0	0	0	0
2	GPN26	2018	WI	Out	Gapernath	G. indicus	1	1	0	0	0	0	0	0	0	0	0	0	1	0	0	1	0	0	0	0	0	0	0	0	0	0	0	0	0	0
2	GPN28	2018	WI	Out	Gapernath	G. indicus	1	0	0	0	0	0	0	0	0	0	0	0	0	0	0	0	0	0	0	0	0	0	0	0	0	0	0	0	0	0
2	GPN30	2018	WI	Out	Gapernath	G. indicus	1	1	0	0	0	0	0	0	1	0	0	0	1	0	0	1	1	0	0	1	1	0	0	0	0	0	0	1	0	0
2	GPN32	2018	WI	Out	Gapernath	G. indicus	0	1	0	0	1	0	0	0	0	0	0	0	0	0	0	1	0	0	0	0	0	0	0	0	0	0	0	1	0	0
2	GPN35	2018	WI	Out	Gapernath	G. indicus	1	0	0	0	0	0	0	0	0	0	0	0	0	0	0	1	1	0	0	0	0	0	0	0	0	0	0	0	0	0
2	GPN37	2018	WI	Out	Gapernath	G. indicus	1	1	0	0	0	0	0	0	1	0	0	0	0	0	0	0	0	0	0	0	1	0	0	0	0	0	0	0	0	0
2	GPN39	2018	WI	Out	Gapernath	G. indicus	1	1	0	0	0	0	0	0	0	0	0	0	0	0	0	0	0	0	0	0	1	0	0	0	0	0	0	0	0	0
2	GPN41	2018	WI	Out	Gapernath	G. indicus	1	1	0	0	0	0	0	0	0	0	0	0	0	0	0	1	0	0	0	0	0	0	0	0	0	0	0	0	0	0
2	GPN42	2018	WI	Out	Gapernath	G. indicus	1	0	0	0	0	0	0	0	0	0	0	0	0	0	0	0	0	0	0	0	0	0	0	0	0	0	0	0	0	0
2	GPN45	2018	WI	Out	Gapernath	G. indicus	1	1	0	0	1	0	0	0	0	0	0	0	1	0	0	1	0	0	0	0	0	0	0	0	1	0	0	0	0	0
2	GPN48	2018	WI	Out	Gapernath	G. indicus	1	1	0	0	0	0	0	0	0	0	0	0	0	0	0	1	0	0	0	0	0	0	0	0	0	0	0	0	0	0
2	GPN5	2018	WI	Out	Gapernath	G. indicus	1	1	0	0	0	0	0	1	0	1	0	0	1	0	0	0	0	0	0	0	0	0	0	0	0	0	0	0	0	0
2	GPN50	2018	WI	Out	Gapernath	G. indicus	1	1	0	0	0	0	0	0	0	0	0	0	0	0	0	0	0	0	0	0	0	0	0	0	0	0	0	0	0	0
2	GPN53	2018	WI	Out	Gapernath	G. indicus	1	1	0	0	0	0	0	1	1	1	0	0	1	0	0	1	0	0	0	0	0	0	0	0	0	1	0	0	0	0
2	GPN57	2018	WI	Out	Gapernath	G. indicus	1	1	0	0	0	0	0	1	1	0	0	0	1	0	0	1	0	0	0	0	0	0	0	0	0	0	0	0	0	0
2	GPN60	2018	WI	Out	Gapernath	G. indicus	1	0	0	0	0	0	0	0	0	0	0	0	0	0	0	1	1	0	0	0	0	0	0	0	0	0	0	1	0	0
2	GPN63	2018	WI	Out	Gapernath	G. indicus	1	0	0	0	0	0	0	0	0	0	0	0	0	0	0	1	0	0	0	0	0	0	0	0	0	0	0	1	0	0
2	GPN65	2018	WI	Out	Gapernath	G. indicus	1	0	0	0	0	0	0	0	0	0	0	0	0	0	0	0	0	0	0	0	0	0	0	0	0	0	0	0	0	0
2	GPN67	2018	WI	Out	Gapernath	G. indicus	1	0	0	0	0	0	0	0	0	0	0	0	0	0	0	1	0	0	0	0	0	0	0	0	0	0	0	0	0	0
2	GPN8	2018	WI	Out	Gapernath	G. indicus	1	1	0	0	0	0	0	0	0	1	0	0	0	0	0	0	0	0	0	0	0	0	0	0	0	0	0	0	0	0
3	GPN109	2018	WI	Out	Gapernath	G. indicus	1	1	0	0	1	0	0	0	0	0	0	0	0	0	0	0	0	0	0	0	0	0	0	0	0	0	0	0	0	0
3	GPN111	2018	WI	Out	Gapernath	G. indicus	1	1	0	0	0	0	0	0	0	0	0	0	0	0	0	0	0	0	0	0	0	0	0	0	0	0	0	0	0	0
3	GPN114	2018	WI	Out	Gapernath	G. indicus	1	1	0	0	1	0	0	0	0	0	0	0	0	0	0	0	0	0	0	1	1	0	0	0	0	0	0	0	0	0
3	GPN117	2018	WI	Out	Gapernath	G. indicus	1	1	0	0	0	0	0	0	0	0	0	0	0	0	0	0	0	0	0	0	0	0	0	0	0	0	0	0	0	0
3	GPN122	2018	WI	Out	Gapernath	G. indicus	0	1	1	1	0	0	0	0	0	0	0	0	0	0	0	0	0	0	0	0	0	0	0	0	0	0	0	0	0	0
3	GPN124	2018	WI	Out	Gapernath	G. indicus	1	1	0	0	0	0	0	0	0	0	0	0	0	0	0	0	0	0	0	0	0	0	0	0	0	0	0	0	0	0
3	GPN126	2018	WI	Out	Gapernath	G. indicus	1	1	0	0	0	0	0	0	0	1	0	0	0	0	0	0	0	0	0	0	0	0	0	0	0	0	0	0	0	0
3	GPN128	2018	WI	Out	Gapernath	G. indicus	1	1	0	0	0	0	0	0	0	0	0	0	0	0	0	0	0	0	0	0	0	0	0	0	0	0	0	0	0	0
3	GPN130	2018	WI	Out	Gapernath	G. indicus	1	1	0	0	0	0	0	1	1	1	0	0	0	0	0	0	0	0	0	0	0	0	0	1	0	0	0	0	0	0
3	GPN133	2018	WI	Out	Gapernath	G. indicus	1	0	0	0	0	0	0	1	1	0	0	0	0	0	0	0	0	0	0	0	0	0	0	0	0	0	0	0	0	0
3	GPN136	2018	WI	Out	Gapernath	G. indicus	1	1	0	0	0	0	0	0	0	1	0	0	0	0	0	1	1	0	0	0	0	0	0	0	0	0	0	0	0	0
3	GPN101	2018	WI	Out	Gapernath	G. indicus	0	0	0	0	1	0	0	0	0	0	0	0	0	0	0	0	0	0	0	0	0	0	0	0	0	0	0	0	0	0
3	GPN104	2018	WI	Out	Gapernath	G. indicus	1	1	0	0	0	0	0	0	0	1	0	0	0	0	0	1	0	0	0	0	0	0	0	0	0	0	0	0	0	0
3	GPN106	2018	WI	Out	Gapernath	G. indicus	1	1	0	0	0	0	0	1	0	0	0	0	0	0	0	1	0	0	0	0	0	0	0	0	0	0	0	0	0	0
3	GPN108	2018	WI	Out	Gapernath	G. indicus	1	0	0	0	0	0	0	0	0	0	0	0	0	0	0	0	0	0	0	0	0	0	0	0	0	0	0	0	0	0
3	GPN69	2018	WI	Out	Gapernath	G. indicus	1	1	0	0	0	0	0	0	0	0	0	0	0	0	0	1	0	0	0	0	0	0	0	0	0	0	0	0	0	0
3	GPN72	2018	WI	Out	Gapernath	G. indicus	1	0	0	0	0	0	0	0	0	0	0	0	0	0	0	1	0	0	0	0	0	0	0	0	0	0	0	0	0	0
3	GPN75	2018	WI	Out	Gapernath	G. indicus	1	1	0	0	0	0	0	0	0	0	0	0	0	0	0	0	0	0	0	0	0	0	0	0	0	0	0	0	0	0
3	GPN77	2018	WI	Out	Gapernath	G. indicus	1	1	0	0	0	1	1	0	0	0	1	0	0	0	0	1	1	0	0	0	0	0	0	0	0	0	0	0	0	0
3	GPN79	2018	WI	Out	Gapernath	G. indicus	1	1	0	0	1	0	0	0	0	0	0	0	0	0	0	1	0	0	0	0	1	0	0	0	0	1	0	0	0	0
3	GPN82	2018	WI	Out	Gapernath	G. indicus	1	1	0	0	1	0	0	0	0	0	0	0	0	0	0	0	0	0	0	0	0	0	0	0	0	0	0	0	0	0
3	GPN85	2018	WI	Out	Gapernath	G. fulvus	1	1	0	0	0	0	0	0	0	0	0	0	0	0	0	1	0	0	0	0	1	0	0	0	0	1	0	0	0	0
3	GPN87	2018	WI	Out	Gapernath	G. indicus	1	1	0	0	0	0	0	0	0	0	0	0	0	0	0	0	0	0	0	0	0	0	0	0	0	0	0	0	0	0
3	GPN91	2018	WI	Out	Gapernath	G. indicus	1	1	0	0	0	0	0	0	0	1	0	0	0	0	0	1	0	0	0	0	0	0	0	0	0	0	0	0	0	0
3	GPN94	2018	WI	Out	Gapernath	G. indicus	1	0	0	0	0	0	0	0	0	0	0	0	0	0	0	0	0	0	0	0	0	0	0	0	0	0	0	0	0	0
3	GPN96	2018	WI	Out	Gapernath	G. indicus	1	0	0	0	0	0	0	0	0	0	0	0	1	0	0	0	0	0	0	0	0	0	0	0	0	0	0	0	0	0
3	GPN98	2018	WI	Out	Gapernath	G. indicus	1	1	0	0	0	0	0	0	0	0	0	0	0	0	0	1	0	0	0	0	0	0	0	0	0	0	0	0	0	0
2	GEH1	2019	WI	Out	Gapernath	G. indicus	1	0	0	0	0	0	1	0	0	0	0	0	0	1	0	0	0	0	0	0	0	0	0	0	0	0	0	0	0	0
2	GEH3	2019	WI	Out	Gapernath	G. indicus	1	0	0	0	0	0	0	0	0	0	0	0	0	0	0	1	0	0	0	0	0	0	0	0	0	0	0	0	0	0
2	GEH4	2019	WI	Out	Gapernath	G. indicus	1	0	0	0	0	0	0	0	0	0	0	0	0	0	0	0	0	0	0	0	0	0	0	0	0	0	0	0	0	0
2	GEH5	2019	WI	Out	Gapernath	G. indicus	0	1	0	0	0	0	1	0	0	1	0	0	0	0	0	1	0	0	0	0	0	0	0	0	0	0	0	0	0	0
2	GEH10	2019	WI	Out	Gapernath	G. indicus	1	1	0	0	0	0	1	0	0	0	0	0	0	0	0	0	0	0	0	0	0	0	0	0	0	0	0	1	0	0
2	GEH13	2019	WI	Out	Gapernath	G. indicus	1	0	0	0	0	0	0	0	0	0	0	0	0	0	0	0	0	0	0	0	0	0	0	0	0	0	0	0	0	0
2	GEH14	2019	WI	Out	Gapernath	G. indicus	1	1	0	0	0	0	0	0	0	1	0	0	0	0	0	0	0	0	0	0	0	0	0	0	0	0	0	0	0	0
2	GEH15	2019	WI	Out	Gapernath	G. indicus	1	1	0	0	0	0	1	0	0	0	0	0	0	0	0	1	0	0	0	0	0	0	0	0	0	0	0	1	0	0
2	GEH7	2019	WI	Out	Gapernath	G. indicus	1	0	0	0	0	0	0	0	0	0	0	0	0	0	0	0	0	0	0	0	0	0	0	0	0	0	0	0	0	0
2	GEH8	2019	WI	Out	Gapernath	G. fulvus	1	0	0	0	0	0	0	0	0	0	0	0	0	0	0	1	0	0	0	0	0	0	0	0	0	0	0	0	0	0
2	GEH9	2019	WI	Out	Gapernath	G. indicus	1	0	0	0	0	0	0	0	0	0	0	0	0	0	0	1	0	0	0	0	0	0	0	0	0	0	0	0	0	0
4	GRM	2018	WI	Out	Gapernath	G. fulvus	1	1	0	0	0	0	0	0	0	0	0	0	0	0	0	0	0	0	0	0	0	0	0	0	0	0	0	0	0	0
4	GRM1	2018	WI	Out	Gapernath	G. indicus	1	1	0	0	0	0	0	0	1	0	0	0	0	0	0	0	0	0	0	0	0	0	0	0	0	0	0	0	0	0
5	BRD11	2019	CI	Out	Pachmarhi	G. indicus	1	0	0	0	0	0	0	0	0	0	0	0	0	0	0	0	0	0	0	0	0	0	0	0	0	0	0	0	0	0
5	BRD12	2019	CI	Out	Pachmarhi	G. indicus	1	0	0	0	0	0	0	0	0	0	0	0	0	0	0	0	0	0	0	0	0	0	0	0	0	0	0	0	0	0
5	BRD13	2019	CI	Out	Pachmarhi	G. indicus	1	1	0	0	0	0	1	0	0	0	0	0	0	1	0	0	0	0	0	0	0	0	0	0	0	0	0	0	0	0
5	BRD15	2019	CI	Out	Pachmarhi	G. indicus	1	1	0	0	0	0	1	0	0	0	0	0	0	0	0	0	0	0	0	0	0	0	0	0	0	0	0	0	0	0
5	BRD10	2019	CI	Out	Pachmarhi	G. indicus	1	1	0	0	0	0	1	0	0	0	0	0	1	0	0	0	0	0	1	0	0	0	0	0	0	0	0	0	0	0
5	BRD6	2019	CI	Out	Pachmarhi	G. indicus	1	1	0	0	0	1	0	0	0	0	0	0	0	0	0	0	0	0	0	0	0	0	0	0	0	0	0	0	0	0
5	BRD7	2019	CI	Out	Pachmarhi	G. indicus	1	1	0	0	0	0	0	0	0	0	0	0	0	0	0	0	0	0	0	0	0	0	0	0	0	0	0	0	0	0
5	BRD8	2019	CI	Out	Pachmarhi	G. indicus	1	1	0	0	0	0	1	0	0	0	0	1	0	0	0	0	0	0	0	0	0	0	0	0	0	0	0	0	0	0
5	BRD9	2019	CI	Out	Pachmarhi	G. indicus	1	1	0	0	0	0	1	0	0	0	0	0	1	0	0	0	0	0	0	0	0	0	0	0	0	0	0	0	0	0
5	BRD1	2019	CI	Out	Pachmarhi	G. indicus	1	0	0	0	0	0	0	0	0	0	0	0	0	0	0	0	0	0	0	0	0	0	0	0	0	0	0	0	0	0
5	BRD2	2019	CI	Out	Pachmarhi	G. indicus	1	0	0	0	0	0	0	0	0	0	0	0	0	0	0	1	0	0	0	0	0	0	0	0	0	0	0	0	0	0
5	BRD3	2019	CI	Out	Pachmarhi	G. indicus	1	0	0	0	0	0	1	0	0	0	0	0	0	0	0	0	0	0	0	0	0	0	0	0	0	0	0	0	0	0
5	BRD4	2019	CI	Out	Pachmarhi	G. indicus	1	1	0	0	0	0	1	0	0	0	0	0	0	0	0	0	0	0	0	0	0	0	0	0	0	0	0	0	0	0
5	BRD5	2019	CI	Out	Pachmarhi	G. indicus	1	1	0	0	0	0	0	0	0	0	0	0	0	0	0	0	0	0	0	0	0	0	0	0	0	0	0	0	0	0
6	PWT1	2019	CI	PA	Pench Tiger Reserve	G. bengalensis	0	1	0	0	0	0	0	1	1	0	0	0	0	1	0	1	0	0	0	0	0	0	0	0	0	0	0	0	0	0
6	PWT10	2019	CI	PA	Pench Tiger Reserve	G. bengalensis	0	1	0	0	0	0	0	1	0	0	0	0	0	0	0	0	0	0	0	0	0	0	0	0	0	0	0	0	0	0
6	PWT2	2019	CI	PA	Pench Tiger Reserve	G. bengalensis	0	1	0	0	0	0	0	1	1	0	0	0	0	0	0	0	0	0	0	0	1	0	0	0	0	0	0	0	0	0
6	PWT3	2019	CI	PA	Pench Tiger Reserve	G. bengalensis	1	0	0	0	0	0	0	1	0	0	0	0	0	0	0	0	0	0	0	0	0	0	0	0	0	0	0	0	0	0
6	PWT4	2019	CI	PA	Pench Tiger Reserve	G. indicus	1	0	0	0	0	0	0	1	0	0	0	0	0	0	0	0	0	0	0	0	0	0	0	0	0	0	0	0	0	0
6	PWT5	2019	CI	PA	Pench Tiger Reserve	G. bengalensis	1	0	0	0	0	0	0	1	0	0	0	0	0	0	0	0	0	0	0	0	0	0	0	0	0	0	0	0	0	0
6	PWT6	2019	CI	PA	Pench Tiger Reserve	G. bengalensis	1	0	1	0	0	0	0	1	1	0	0	0	0	0	0	0	0	0	0	0	0	0	0	0	0	0	0	0	0	0
6	PWT7	2019	CI	PA	Pench Tiger Reserve	G. bengalensis	1	1	0	0	0	0	0	1	1	0	0	0	0	0	0	0	0	0	0	0	0	0	0	0	0	0	0	0	0	0
6	PWT8	2019	CI	PA	Pench Tiger Reserve	G. bengalensis	1	0	0	0	0	1	0	1	0	0	0	1	0	0	0	1	0	0	0	0	0	0	0	0	0	0	0	0	0	0
6	PWT9	2019	CI	PA	Pench Tiger Reserve	G. bengalensis	1	1	0	0	0	0	0	1	1	0	0	0	0	0	0	0	0	0	0	0	0	0	0	0	0	0	0	0	0	0
7	JMN1	2019	CI	PA	Pench Tiger Reserve	G. indicus	1	0	0	0	0	0	0	1	1	0	0	0	0	0	0	0	0	0	0	0	0	0	0	0	0	0	0	0	0	0
7	JMN1A	2019	CI	PA	Pench Tiger Reserve	G. indicus	0	0	0	0	0	0	0	1	0	0	0	0	0	0	0	0	0	0	0	0	0	0	0	0	0	0	0	0	0	0
7	JMN2	2019	CI	PA	Pench Tiger Reserve	G. himalayensis	0	0	0	0	0	0	0	1	0	0	0	0	1	0	0	0	0	0	0	0	0	0	0	0	0	0	0	0	0	0
7	JMN3	2019	CI	PA	Pench Tiger Reserve	G. bengalensis	0	0	0	0	0	0	0	1	0	0	0	0	0	0	0	0	0	0	0	0	0	0	0	0	0	0	0	0	0	0
7	JMN3A	2019	CI	PA	Pench Tiger Reserve	G. bengalensis	0	0	0	0	0	0	0	1	0	0	0	0	0	0	0	0	0	0	0	0	0	0	0	0	0	0	0	0	0	0
8	PEN1	2019	CI	PA	Pench Tiger Reserve	G. fulvus	1	1	0	0	0	0	0	1	1	0	0	0	0	0	0	0	0	0	0	0	0	0	0	0	0	0	0	0	0	0
8	PEN2	2019	CI	PA	Pench Tiger Reserve	G. fulvus	1	0	0	0	0	0	0	0	0	0	0	0	0	0	0	0	0	0	0	0	0	0	0	0	0	0	0	0	0	0
8	PEN3	2019	CI	PA	Pench Tiger Reserve	G. indicus	1	1	0	0	0	0	0	1	1	0	0	0	0	0	0	0	0	0	0	0	0	0	0	0	0	0	0	0	0	0
8	PEN4	2019	CI	PA	Pench Tiger Reserve	G. indicus	1	0	0	0	0	1	0	1	0	0	0	0	0	0	0	0	0	0	0	0	0	0	0	0	0	0	0	0	0	0
8	PEN2A	2019	CI	PA	Pench Tiger Reserve	G. bengalensis	1	0	0	0	0	0	0	1	0	0	1	0	0	0	0	0	0	0	0	0	0	0	0	0	0	0	0	0	0	0
8	PEN3A	2019	CI	PA	Pench Tiger Reserve	G. bengalensis	1	0	0	0	0	0	0	1	0	0	1	0	0	0	0	0	0	0	0	0	0	0	0	0	0	0	0	0	0	0
8	PEN5	2019	CI	PA	Pench Tiger Reserve	G. indicus	0	0	0	0	0	0	0	1	0	0	0	0	0	0	0	0	0	0	0	0	0	0	0	0	0	0	0	0	0	0
8	PEN7	2019	CI	PA	Pench Tiger Reserve	G. bengalensis	1	0	0	0	0	0	0	1	0	0	0	0	0	0	0	0	0	0	0	0	0	0	0	0	0	0	0	0	0	0
9	NMK11	2018	WI	PA	Ranthambore Tiger Reserve	G. indicus	1	0	0	0	0	0	0	1	0	0	0	0	0	0	0	0	0	0	0	0	1	0	0	0	0	0	0	0	0	0
9	NMK14	2018	WI	PA	Ranthambore Tiger Reserve	G. indicus	1	0	0	1	0	0	0	0	0	0	0	0	0	0	0	0	0	0	0	0	0	0	0	0	0	0	0	0	0	0
9	NMK16	2018	WI	PA	Ranthambore Tiger Reserve	G. indicus	1	1	0	0	0	0	0	1	0	1	0	0	1	0	0	0	0	0	0	0	0	0	0	1	0	0	0	0	0	0
9	NMK17	2018	WI	PA	Ranthambore Tiger Reserve	G. indicus	1	1	0	0	0	0	0	0	0	0	0	0	0	0	0	0	0	0	0	0	0	0	0	0	0	0	0	0	0	0
9	NMK19	2018	WI	PA	Ranthambore Tiger Reserve	G. indicus	1	1	0	0	0	0	0	0	0	0	0	0	0	0	0	0	0	0	0	0	0	0	0	0	0	0	0	0	0	0
9	NMK2	2018	WI	PA	Ranthambore Tiger Reserve	G. indicus	1	0	0	0	0	0	0	0	0	0	0	0	0	0	0	0	0	0	0	0	0	0	0	0	0	0	0	0	0	0
9	NMK22	2018	WI	PA	Ranthambore Tiger Reserve	G. indicus	1	1	0	0	0	0	0	0	0	0	0	0	1	0	0	0	0	0	0	0	0	0	0	0	0	0	0	0	0	0
9	NMK24	2018	WI	PA	Ranthambore Tiger Reserve	G. indicus	1	1	0	0	0	0	0	0	0	0	0	0	0	0	0	0	0	0	0	0	0	0	0	0	0	0	0	0	0	0
9	NMK26	2018	WI	PA	Ranthambore Tiger Reserve	G. indicus	1	0	0	0	0	1	0	0	0	0	0	0	0	0	0	0	0	0	0	0	0	0	0	0	0	0	0	0	0	0
9	NMK4	2018	WI	PA	Ranthambore Tiger Reserve	G. indicus	1	1	0	0	0	0	0	0	0	0	0	0	1	0	0	0	0	0	0	0	0	0	0	0	0	0	0	0	0	0
9	NMK6	2018	WI	PA	Ranthambore Tiger Reserve	G. indicus	1	0	0	0	0	0	0	0	0	0	0	0	0	0	0	0	0	0	0	0	1	0	0	0	0	0	0	0	0	0
9	NMK8	2018	WI	PA	Ranthambore Tiger Reserve	G. indicus	1	1	0	0	0	0	0	0	0	0	0	0	1	0	0	0	0	0	0	0	0	0	0	0	0	0	0	1	0	0
10	NMK29	2018	WI	PA	Ranthambore Tiger Reserve	G. indicus	1	1	0	0	0	0	0	0	0	1	0	0	0	0	0	1	0	0	0	0	1	0	0	1	0	0	0	0	0	0
10	NMK30	2018	WI	PA	Ranthambore Tiger Reserve	G. indicus	1	1	0	0	0	0	0	0	0	0	0	0	0	0	0	0	0	0	0	0	0	0	0	0	0	0	0	0	0	0
10	NMK32	2018	WI	PA	Ranthambore Tiger Reserve	G. indicus	0	0	1	0	0	0	0	0	0	0	0	0	0	0	0	0	0	0	0	0	0	0	0	0	0	0	0	0	0	0
10	NMK34	2018	WI	PA	Ranthambore Tiger Reserve	G. indicus	1	0	1	0	0	0	0	0	0	0	0	0	0	0	0	0	0	0	0	0	0	0	0	0	0	0	0	0	0	0
10	NMK36	2018	WI	PA	Ranthambore Tiger Reserve	G. indicus	1	0	1	0	0	0	0	0	0	0	0	0	0	0	0	0	0	0	0	0	0	0	0	0	0	0	0	0	0	0
10	NMK38	2018	WI	PA	Ranthambore Tiger Reserve	G. indicus	1	1	0	0	0	0	0	0	0	0	0	0	0	0	0	0	0	0	0	0	0	0	0	0	1	1	0	0	0	0
10	NMK42	2018	WI	PA	Ranthambore Tiger Reserve	G. indicus	1	0	0	0	0	0	0	0	0	0	0	0	0	0	0	0	0	0	0	0	0	0	0	0	0	0	0	0	0	0
10	NMK45	2018	WI	PA	Ranthambore Tiger Reserve	G. indicus	1	0	0	0	0	0	0	0	0	0	0	0	0	0	0	1	0	0	0	0	0	0	0	0	0	0	0	0	0	0
10	NMK47	2018	WI	PA	Ranthambore Tiger Reserve	G. indicus	1	1	0	0	0	1	0	0	0	0	0	0	0	0	0	1	0	0	0	0	1	0	0	0	0	0	0	0	0	0
10	NMK49	2018	WI	PA	Ranthambore Tiger Reserve	G. indicus	1	1	0	0	0	0	0	0	0	0	0	0	0	0	0	0	0	0	0	0	0	0	0	0	0	0	0	0	0	0
10	NMK51	2018	WI	PA	Ranthambore Tiger Reserve	G. indicus	1	1	0	0	0	0	0	0	0	0	0	0	0	0	0	0	0	0	0	0	0	0	0	0	0	0	0	0	0	0
10	NMK53	2018	WI	PA	Ranthambore Tiger Reserve	G. indicus	1	1	0	0	0	0	0	0	0	0	0	0	0	0	0	0	0	0	0	0	0	0	0	0	0	0	0	0	0	0
10	NMK55	2018	WI	PA	Ranthambore Tiger Reserve	G. indicus	1	0	0	0	0	0	0	0	0	0	0	0	0	0	0	0	0	0	0	0	0	0	0	0	0	0	0	0	0	0
10	NMK59	2018	WI	PA	Ranthambore Tiger Reserve	G. indicus	1	0	0	0	0	0	0	1	1	0	0	0	0	0	0	0	0	0	0	0	1	0	0	0	0	0	0	0	0	0
10	NMK63	2018	WI	PA	Ranthambore Tiger Reserve	G. indicus	1	1	0	0	0	0	0	0	0	0	0	1	1	0	0	0	0	0	0	0	0	0	0	0	0	0	0	0	0	0
10	NMK65	2018	WI	PA	Ranthambore Tiger Reserve	G. indicus	1	0	0	0	0	0	0	1	0	0	0	1	1	0	0	0	0	0	0	0	0	0	0	0	0	0	0	0	0	0
10	NMK67	2018	WI	PA	Ranthambore Tiger Reserve	G. indicus	1	1	0	0	0	0	0	0	0	0	0	0	0	0	0	0	0	0	0	0	0	0	0	0	0	0	0	0	0	0
10	NMK71	2018	WI	PA	Ranthambore Tiger Reserve	G. indicus	1	1	0	0	0	0	0	1	1	0	0	0	1	0	0	0	0	0	0	0	0	0	0	0	0	0	0	0	0	0
10	NMK73	2018	WI	PA	Ranthambore Tiger Reserve	G. indicus	1	0	0	0	0	0	0	0	0	0	0	0	1	1	0	0	0	0	0	0	0	0	0	0	0	0	0	0	0	0
10	NMK75	2018	WI	PA	Ranthambore Tiger Reserve	G. fulvus	1	1	0	0	0	0	0	1	0	0	0	1	0	0	0	0	0	0	1	0	0	0	0	1	0	0	0	0	0	0
10	NMK78	2018	WI	PA	Ranthambore Tiger Reserve	G. indicus	1	1	0	0	1	1	0	1	0	0	0	0	1	0	0	1	0	0	0	0	0	0	0	1	0	0	0	0	0	0
10	NMK82	2018	WI	PA	Ranthambore Tiger Reserve	G. fulvus	1	1	0	0	0	0	0	1	0	0	0	0	1	0	0	0	0	0	0	0	0	1	0	0	0	0	0	0	0	0
10	NMK58	2018	WI	PA	Ranthambore Tiger Reserve	G. indicus	1	1	0	0	1	0	1	0	0	0	0	0	1	0	0	0	0	0	0	0	0	0	0	0	0	0	0	0	0	0
10	NIL1	2019	WI	PA	Ranthambore Tiger Reserve	G. indicus	1	0	0	0	0	0	1	0	0	0	0	0	0	0	0	0	0	0	0	0	1	0	0	0	0	0	0	0	0	0
10	NIL2	2019	WI	PA	Ranthambore Tiger Reserve	G. indicus	1	1	0	0	0	0	1	0	0	0	0	0	0	0	0	0	0	0	0	0	1	0	0	0	0	0	0	0	0	0
10	NIL3	2019	WI	PA	Ranthambore Tiger Reserve	G. indicus	1	0	0	0	0	0	0	0	0	0	0	0	0	0	0	0	0	0	0	0	0	0	0	0	0	0	0	0	0	0
10	NMK123	2018	WI	PA	Ranthambore Tiger Reserve	G. indicus	1	0	0	0	0	0	0	1	1	0	0	0	1	0	0	0	0	0	0	0	1	0	0	0	0	0	0	0	0	0
10	NMK126	2018	WI	PA	Ranthambore Tiger Reserve	G. indicus	1	1	0	0	0	0	0	0	0	0	0	0	0	0	0	0	0	0	0	0	0	0	0	0	0	0	0	0	0	0
10	NMK129	2018	WI	PA	Ranthambore Tiger Reserve	G. indicus	1	1	0	0	0	0	0	0	1	0	0	0	1	0	0	0	0	0	0	1	1	0	0	1	0	0	0	0	0	0
10	NMK102	2018	WI	PA	Ranthambore Tiger Reserve	G. indicus	1	0	0	0	0	0	0	0	0	0	0	0	0	0	0	0	0	0	0	0	0	0	0	0	0	0	0	0	0	0
10	NMK104	2018	WI	PA	Ranthambore Tiger Reserve	G. indicus	1	1	0	0	0	0	0	0	0	1	0	0	0	0	0	0	0	0	0	0	0	0	0	0	0	0	0	0	0	0
10	NMK106	2018	WI	PA	Ranthambore Tiger Reserve	G. indicus	1	0	0	0	0	0	0	1	1	0	0	0	0	0	0	0	0	0	0	0	0	0	0	0	0	0	0	0	0	0
10	NMK108	2018	WI	PA	Ranthambore Tiger Reserve	G. indicus	1	0	0	0	0	0	0	0	0	0	0	0	0	0	0	1	0	0	0	0	0	0	0	0	0	0	0	0	0	0
10	NMK110	2018	WI	PA	Ranthambore Tiger Reserve	G. fulvus	1	0	0	0	0	0	0	0	0	0	0	0	1	0	0	0	0	0	0	0	0	0	0	0	0	0	0	0	0	0
10	NMK113	2018	WI	PA	Ranthambore Tiger Reserve	G. indicus	1	0	0	0	0	0	0	0	0	0	0	0	0	0	0	0	0	0	0	0	0	0	0	0	0	0	0	0	0	0
10	NMK116	2018	WI	PA	Ranthambore Tiger Reserve	G. indicus	1	1	0	0	0	0	0	0	1	0	0	0	1	0	0	0	0	0	0	0	1	0	0	1	0	0	0	0	0	0
10	NMK118	2018	WI	PA	Ranthambore Tiger Reserve	G. indicus	1	1	1	0	0	0	0	1	1	0	0	0	0	0	0	0	1	0	0	0	1	0	0	0	0	0	0	0	0	0
10	NMK120	2018	WI	PA	Ranthambore Tiger Reserve	G. indicus	1	0	0	0	0	0	0	1	0	0	0	0	0	0	0	0	0	0	0	0	0	0	0	0	0	0	0	0	0	0
10	NMK84	2018	WI	PA	Ranthambore Tiger Reserve	G. indicus	1	1	0	0	0	0	0	1	1	0	0	0	0	0	0	0	0	0	0	0	1	0	0	0	0	0	0	0	1	0
10	NMK87	2018	WI	PA	Ranthambore Tiger Reserve	G. indicus	1	0	0	0	0	0	0	0	0	0	0	0	1	0	0	0	0	0	0	0	0	0	0	0	0	0	0	0	0	0
10	NMK90	2018	WI	PA	Ranthambore Tiger Reserve	G. indicus	1	0	0	1	0	0	0	0	0	0	0	0	0	0	0	0	0	0	0	0	0	0	0	0	0	0	0	0	0	0
10	NMK92	2018	WI	PA	Ranthambore Tiger Reserve	G. indicus	1	1	0	0	0	0	0	0	0	1	0	0	1	0	0	0	0	0	0	0	0	0	0	0	0	0	0	0	0	0
10	NMK93	2018	WI	PA	Ranthambore Tiger Reserve	G. indicus	1	0	0	0	0	0	0	0	0	0	0	0	1	0	0	0	0	0	0	0	0	0	0	0	0	1	0	0	0	0
10	NMK96	2018	WI	PA	Ranthambore Tiger Reserve	G. indicus	1	0	0	0	0	0	0	0	0	0	0	0	1	0	0	0	0	0	0	0	0	0	0	0	0	0	0	0	0	0
10	NMK98	2018	WI	PA	Ranthambore Tiger Reserve	G. indicus	1	1	0	0	0	0	0	0	0	0	1	0	0	0	0	0	0	0	0	0	0	0	0	0	0	0	0	0	0	0
10	NIL4	2019	WI	PA	Ranthambore Tiger Reserve	G. indicus	1	0	0	0	0	0	0	0	0	0	0	0	0	0	0	0	0	0	1	0	0	0	1	0	0	0	0	0	0	0
10	NIL5	2019	WI	PA	Ranthambore Tiger Reserve	G. indicus	1	1	0	0	0	0	0	0	0	1	0	0	0	0	0	0	0	0	0	0	0	0	0	0	0	0	0	0	0	0
10	NIL6	2019	WI	PA	Ranthambore Tiger Reserve	G. indicus	1	0	0	0	0	0	0	0	0	0	0	0	0	0	0	0	0	0	0	0	0	0	0	0	0	0	0	0	0	0
10	NIL7	2019	WI	PA	Ranthambore Tiger Reserve	G. indicus	1	0	0	0	0	0	0	0	0	0	0	0	0	0	0	0	0	0	0	0	0	0	0	0	0	0	0	0	0	0
10	NMK130	2018	WI	PA	Ranthambore Tiger Reserve	G. fulvus	0	1	0	0	0	0	0	0	0	0	1	0	0	0	0	0	0	0	0	0	0	0	0	0	0	0	0	0	0	0
10	NMK133	2018	WI	PA	Ranthambore Tiger Reserve	G. indicus	1	0	0	0	0	0	0	1	0	0	0	0	0	0	0	0	0	0	0	0	0	0	0	0	0	0	0	0	0	0
10	MAM	2018	WI	PA	Ranthambore Tiger Reserve	G. fulvus	1	0	0	0	0	0	0	0	0	0	0	0	0	0	0	0	0	0	0	0	0	0	0	0	0	0	0	0	0	0
11	BIS2	2018	CI	PA	Kanha Tiger Reserve	G. indicus	0	0	0	0	0	0	0	1	0	0	0	0	0	0	0	0	0	0	0	0	0	0	0	0	0	0	0	0	0	0
11	BIS3	2018	CI	PA	Kanha Tiger Reserve	G. indicus	1	0	0	0	0	0	0	0	0	0	0	0	0	0	0	0	0	0	0	0	0	0	0	0	0	0	0	0	0	0
12	KNH1	2018	CI	PA	Kanha Tiger Reserve	G. indicus	1	0	0	0	0	0	0	0	0	0	0	0	0	0	0	0	0	0	0	0	0	0	0	0	0	0	0	0	0	0
12	KNH3	2018	CI	PA	Kanha Tiger Reserve	G. bengalensis	1	0	0	0	0	0	0	0	0	0	0	0	0	0	0	0	0	0	0	0	0	0	0	0	0	0	0	0	0	0
13	SNF4	2018	CI	PA	Kanha Tiger Reserve	G. bengalensis	1	0	0	0	0	0	0	0	0	0	0	0	0	0	0	0	0	0	0	0	0	0	0	0	0	0	0	0	0	0
13	SNF5	2018	CI	PA	Kanha Tiger Reserve	G. indicus	0	0	0	0	0	0	0	1	0	0	0	0	0	0	0	1	0	0	0	0	0	0	0	0	0	0	0	0	0	0
13	SNF6	2018	CI	PA	Kanha Tiger Reserve	G. indicus	1	0	0	0	0	0	0	0	0	0	0	0	0	0	0	0	0	0	0	0	0	0	0	0	0	0	0	0	0	0
13	SNF9	2018	CI	PA	Kanha Tiger Reserve	G. bengalensis	1	0	0	0	0	0	0	0	0	0	0	0	0	0	0	0	0	0	0	0	0	0	0	0	0	0	0	0	0	0
13	SUF10	2018	CI	PA	Kanha Tiger Reserve	G. indicus	1	0	0	0	0	0	0	1	0	0	0	0	0	0	0	0	0	0	0	0	0	0	0	0	0	0	0	0	0	0
13	SUF6	2018	CI	PA	Kanha Tiger Reserve	G. bengalensis	1	0	0	0	0	0	0	0	1	0	1	0	0	0	0	0	0	0	0	0	0	0	0	0	0	0	0	0	0	0
13	SUF9	2018	CI	PA	Kanha Tiger Reserve	G. indicus	1	1	0	0	0	0	0	0	0	0	0	0	0	0	0	0	0	0	0	0	0	0	0	0	0	0	0	0	0	0
13	SUF1	2018	CI	PA	Kanha Tiger Reserve	G. bengalensis	1	1	0	0	0	0	1	0	0	1	0	0	0	0	0	0	0	0	0	0	0	0	0	0	0	0	0	0	0	0
13	SUF2	2018	CI	PA	Kanha Tiger Reserve	G. bengalensis	1	1	0	0	0	0	1	0	0	0	0	0	0	0	0	0	0	0	0	0	0	0	0	0	0	0	0	0	0	0
13	SUF3	2018	CI	PA	Kanha Tiger Reserve	G. bengalensis	1	1	0	0	0	0	0	1	1	0	0	0	0	0	0	0	0	0	0	0	1	0	0	0	0	0	0	0	0	0
13	SUF5	2018	CI	PA	Kanha Tiger Reserve	G. bengalensis	0	0	0	0	0	0	0	0	0	0	0	0	0	0	0	0	0	0	0	0	1	0	0	0	0	0	0	0	0	0
14	BAB20	2019	CI	PA	Kanha Tiger Reserve	G. bengalensis	1	1	0	0	0	0	1	0	0	0	0	0	0	0	0	0	0	0	0	0	0	0	0	0	0	0	0	0	0	0
14	BAB21	2019	CI	PA	Kanha Tiger Reserve	G. bengalensis	1	1	0	0	0	0	0	0	0	0	0	0	0	0	0	0	0	0	0	0	0	0	0	0	0	0	0	0	0	0
14	BAB22	2019	CI	PA	Kanha Tiger Reserve	G. bengalensis	1	0	0	0	0	0	0	1	1	0	0	0	0	0	0	0	0	0	0	0	0	0	0	0	0	0	0	0	0	0
14	BAB24	2019	CI	PA	Kanha Tiger Reserve	G. bengalensis	1	1	0	0	0	0	0	1	1	1	0	0	0	0	0	0	0	0	0	0	0	0	0	0	0	0	0	0	0	0
14	BAB15	2019	CI	PA	Kanha Tiger Reserve	G. bengalensis	1	1	0	0	0	0	0	1	0	0	0	0	0	0	0	0	0	0	0	0	0	0	0	0	0	0	0	0	0	0
14	BAB16	2019	CI	PA	Kanha Tiger Reserve	G. bengalensis	1	1	1	0	0	0	0	0	0	0	0	0	0	0	0	0	0	0	0	0	0	0	0	0	0	0	0	0	0	0
14	BAB18	2019	CI	PA	Kanha Tiger Reserve	G. bengalensis	1	1	0	0	0	0	0	1	0	0	0	0	1	0	0	0	0	0	0	0	0	0	0	0	0	0	0	0	0	0
14	BAB19	2019	CI	PA	Kanha Tiger Reserve	G. bengalensis	1	0	0	0	0	0	0	0	1	0	0	0	0	0	0	0	0	0	0	0	0	0	0	0	0	0	0	0	0	0
14	BAB10	2019	CI	PA	Kanha Tiger Reserve	G. bengalensis	1	1	0	0	0	0	1	0	0	0	0	0	0	0	0	1	0	0	0	0	0	0	0	0	0	0	0	0	0	0
14	BAB11	2019	CI	PA	Kanha Tiger Reserve	G. bengalensis	1	1	0	0	0	0	1	0	0	0	0	0	0	0	0	0	0	0	0	0	0	0	0	0	0	0	0	0	0	0
14	BAB12	2019	CI	PA	Kanha Tiger Reserve	G. bengalensis	1	0	0	0	0	0	0	1	1	0	0	0	0	0	0	0	0	0	0	0	0	0	0	0	0	0	0	0	0	0
14	BAB1	2019	CI	PA	Kanha Tiger Reserve	G. bengalensis	1	1	0	0	0	0	0	0	0	0	0	0	0	0	0	0	0	0	0	0	0	0	0	0	0	0	0	0	0	0
14	BAB2	2019	CI	PA	Kanha Tiger Reserve	G. bengalensis	1	1	0	0	0	0	0	0	0	0	0	0	0	0	0	0	0	0	0	0	0	0	0	0	0	0	0	0	0	0
14	BAB3	2019	CI	PA	Kanha Tiger Reserve	G. bengalensis	1	1	0	0	0	0	0	1	0	0	0	0	0	0	0	0	0	0	0	0	0	0	0	0	0	0	0	0	0	0
14	BAB4	2019	CI	PA	Kanha Tiger Reserve	G. bengalensis	1	1	0	0	0	0	0	1	0	0	0	0	0	0	0	0	0	0	0	0	0	0	0	0	0	0	0	0	1	0
14	BAB5	2019	CI	PA	Kanha Tiger Reserve	G. bengalensis	1	1	0	0	0	0	1	0	0	0	0	0	0	0	0	0	0	0	0	0	0	0	0	0	0	0	0	0	0	0
14	BAB6	2019	CI	PA	Kanha Tiger Reserve	G. bengalensis	1	1	0	0	0	0	0	0	0	0	0	0	0	0	0	0	0	0	0	0	0	0	0	0	0	0	0	1	0	0
14	BAB8	2019	CI	PA	Kanha Tiger Reserve	G. bengalensis	1	0	0	0	0	0	0	1	0	0	0	0	0	0	0	0	0	0	0	0	0	0	0	0	0	0	0	0	0	0
15	KRW1	2019	CI	Out	Shivpuri	G. indicus	1	1	1	1	0	0	1	0	0	0	0	1	0	0	0	1	0	0	0	0	0	0	0	0	0	0	0	0	0	0
15	KRW2	2019	CI	Out	Shivpuri	G. indicus	1	1	0	0	0	1	1	0	0	0	0	0	1	0	0	0	0	0	0	0	0	0	0	0	0	0	0	0	0	0
15	KRW3	2019	CI	Out	Shivpuri	G. indicus	1	1	1	0	0	0	1	0	0	0	0	1	0	0	0	1	0	0	0	0	0	0	0	0	0	0	0	1	0	0
16	KRA2	2018	WI	PA	Sariska Tiger Reserve	G. indicus	1	0	0	0	0	0	1	0	0	0	0	0	0	0	0	0	0	0	0	0	0	0	0	0	0	0	0	0	0	0
16	KRA4	2018	WI	PA	Sariska Tiger Reserve	G. indicus	1	1	1	0	0	0	1	0	0	0	0	0	0	0	0	0	0	0	0	1	1	0	0	0	0	0	0	0	0	0
16	KRA6	2018	WI	PA	Sariska Tiger Reserve	G. indicus	1	1	0	0	0	0	1	0	0	0	0	0	0	0	0	0	0	0	0	0	0	0	0	0	0	0	0	0	0	0
16	KRA1	2018	WI	PA	Sariska Tiger Reserve	G. indicus	1	0	0	0	0	0	0	0	0	0	0	0	0	0	0	0	0	0	0	0	0	0	0	0	0	0	0	0	0	0
16	KRA3	2018	WI	PA	Sariska Tiger Reserve	G. indicus	1	1	0	0	0	0	0	0	0	0	0	0	0	0	0	0	0	0	0	0	0	0	0	0	0	0	0	0	0	0
16	KRA5	2018	WI	PA	Sariska Tiger Reserve	G. indicus	1	1	0	0	0	0	0	0	0	0	0	0	0	0	0	0	0	0	0	0	0	0	0	0	0	0	0	0	0	0
17	CHT1	2019	CI	Out	Orchha	G. indicus	1	1	0	0	0	0	1	0	0	0	0	0	0	0	0	0	0	0	0	0	0	0	0	0	0	0	0	0	0	0
17	CHT10	2019	CI	Out	Orchha	G. indicus	1	1	0	0	0	0	1	0	0	0	0	0	0	0	0	0	0	0	0	0	0	0	0	0	0	0	0	0	0	0
17	CHT11	2019	CI	Out	Orchha	G. indicus	1	0	0	0	0	0	0	1	0	0	0	0	1	0	0	0	0	0	0	0	1	0	0	0	0	0	0	0	0	0
17	CHT12	2019	CI	Out	Orchha	G. indicus	1	0	0	0	0	0	0	0	0	0	0	0	0	0	0	0	0	0	0	0	0	0	0	0	0	0	0	0	0	0
17	CHT13	2019	CI	Out	Orchha	G. indicus	1	0	0	0	0	0	0	0	0	0	0	0	0	0	0	0	0	0	0	0	0	0	0	0	0	0	0	0	0	0
17	CHT14	2019	CI	Out	Orchha	G. indicus	1	0	0	0	0	0	0	0	0	0	0	0	0	0	0	0	0	0	0	0	0	0	0	0	0	0	0	0	0	0
17	CHT15	2019	CI	Out	Orchha	G. indicus	1	1	0	0	0	1	1	0	0	0	0	0	1	0	0	0	0	0	0	0	0	0	0	0	0	0	0	0	0	0
17	CHT16	2019	CI	Out	Orchha	G. indicus	1	0	0	0	0	0	0	0	0	0	0	0	0	0	0	0	0	0	0	0	0	0	0	0	0	0	0	0	0	0
17	CHT18	2019	CI	Out	Orchha	G. indicus	1	0	0	0	0	0	0	1	0	0	0	0	0	0	0	0	0	0	0	0	0	0	0	0	0	0	0	0	0	0
17	CHT19	2019	CI	Out	Orchha	G. indicus	1	0	0	0	0	0	0	0	0	0	0	0	0	0	0	0	0	0	0	0	0	0	0	0	0	0	0	0	0	0
17	CHT20	2019	CI	Out	Orchha	G. indicus	1	1	1	0	0	0	1	0	0	0	0	0	1	0	0	0	0	0	0	0	0	0	0	0	0	0	0	0	0	0
17	CHT3	2019	CI	Out	Orchha	G. indicus	1	1	0	0	0	0	1	0	0	0	0	0	0	0	0	0	0	0	0	0	0	0	0	0	0	0	0	0	0	0
17	CHT5	2019	CI	Out	Orchha	G. indicus	1	0	0	0	0	0	0	0	0	0	0	0	1	0	0	0	0	0	0	0	0	0	0	0	0	0	0	0	0	0
17	CHT6	2019	CI	Out	Orchha	G. indicus	1	1	0	0	0	0	0	1	0	0	0	0	0	0	0	0	0	0	0	0	0	0	0	0	0	0	0	0	0	0
17	CHT7	2019	CI	Out	Orchha	G. indicus	1	1	0	0	0	0	0	1	1	0	1	0	1	0	0	0	0	0	0	0	1	0	0	0	0	0	0	0	0	0
17	CHT8	2019	CI	Out	Orchha	G. indicus	1	1	1	0	0	0	0	0	1	0	0	0	0	0	0	0	0	0	0	0	0	0	0	0	0	0	0	0	0	0
17	CHT9	2019	CI	Out	Orchha	G. indicus	1	0	0	0	0	0	0	1	1	0	0	1	1	0	0	0	0	0	0	0	0	0	0	0	0	0	0	0	0	0
17	CCH6	2019	CI	Out	Orchha	G. indicus	0	1	0	0	0	0	0	0	0	0	0	0	0	0	0	0	0	0	0	0	0	0	0	0	0	0	0	0	0	0
17	CCH7	2019	CI	Out	Orchha	G. indicus	0	1	0	0	0	0	0	0	0	1	0	0	0	0	0	0	0	0	0	0	0	0	0	0	0	0	0	0	0	0
17	CCH8	2019	CI	Out	Orchha	G. indicus	0	1	0	0	0	0	0	0	0	0	0	0	0	0	0	0	0	0	0	0	0	0	0	0	0	0	0	0	0	0
17	CCH1	2019	CI	Out	Orchha	G. indicus	1	0	0	0	0	0	0	0	0	0	0	0	0	0	0	0	0	0	0	0	0	0	0	0	0	0	0	0	0	0
17	CCH2	2019	CI	Out	Orchha	G. indicus	1	1	0	0	0	0	0	0	0	1	0	0	1	0	0	0	0	0	0	0	0	0	0	0	0	0	0	0	0	0
17	CCH4	2019	CI	Out	Orchha	G. indicus	1	1	0	0	0	0	0	0	0	1	0	0	0	0	0	0	0	0	1	0	0	0	0	0	0	0	0	0	0	0
17	CCH10	2019	CI	Out	Orchha	G. indicus	1	1	0	0	0	0	0	0	0	0	0	0	1	0	0	0	0	0	0	0	0	0	0	0	0	0	0	0	0	0
17	CCH9	2019	CI	Out	Orchha	G. indicus	1	0	0	0	0	0	0	0	0	0	0	0	0	0	0	0	0	0	0	0	0	0	0	0	0	0	0	0	0	0
17	CH11	2019	CI	Out	Orchha	G. indicus	1	1	0	0	0	0	0	0	0	1	0	0	0	0	0	0	0	0	0	0	0	0	0	0	0	0	0	0	0	0
18	ORS1	2019	CI	Out	Orchha	G. indicus	0	1	0	0	0	0	1	0	0	0	0	0	1	0	0	0	0	0	0	0	0	0	0	0	0	0	0	0	0	0
18	ORS2	2019	CI	Out	Orchha	G. indicus	1	1	0	0	0	1	0	0	0	0	0	0	1	0	0	0	0	0	0	0	0	0	0	0	0	0	0	0	0	0
18	ORS3	2019	CI	Out	Orchha	G. indicus	0	1	0	0	0	0	0	0	0	0	0	0	1	0	0	0	0	0	0	0	0	0	0	0	0	0	0	0	0	0
18	ORS4	2019	CI	Out	Orchha	G. indicus	0	1	0	0	0	0	1	0	0	0	0	0	0	0	0	0	0	0	0	0	0	0	0	0	0	0	0	0	0	0
18	ORS5	2019	CI	Out	Orchha	G. indicus	0	1	0	0	0	1	0	0	0	0	0	0	0	0	0	0	0	0	1	0	0	0	1	0	0	0	0	0	0	0
18	CBJ1	2019	CI	Out	Orchha	G. indicus	1	0	0	0	0	0	0	0	0	0	0	0	0	0	0	0	0	0	0	0	0	0	0	0	0	0	0	0	0	0
18	CBJ2	2019	CI	Out	Orchha	G. indicus	1	0	0	0	0	0	0	0	0	0	0	0	0	0	0	0	0	0	0	0	0	0	0	0	0	0	0	0	0	0
18	CBJ3	2019	CI	Out	Orchha	G. indicus	1	0	0	0	0	1	0	0	0	0	0	0	0	0	0	0	0	0	0	0	0	0	0	0	0	0	0	0	0	0
18	CBJ4	2019	CI	Out	Orchha	G. indicus	1	1	0	0	0	0	0	0	0	0	0	0	0	0	0	0	0	0	0	0	0	0	0	0	0	0	0	0	0	0
18	CBJ5	2019	CI	Out	Orchha	G. indicus	1	1	0	0	0	1	0	0	0	0	0	0	0	0	0	0	0	0	0	0	0	0	0	0	0	0	0	0	0	0
19	DKB1	2019	CI	PA	Panna Tiger reserve	G. indicus	1	1	0	0	0	0	1	0	0	0	0	0	1	0	0	0	0	0	0	0	0	0	0	1	0	0	0	0	0	0
19	DKB6	2019	CI	PA	Panna Tiger reserve	G. indicus	1	0	0	0	0	0	0	1	0	0	0	0	1	0	0	0	0	0	0	0	0	0	0	0	0	0	0	0	0	0
19	DKB10	2019	CI	PA	Panna Tiger reserve	G. himalayensis	1	0	0	0	0	0	0	0	0	0	0	0	0	0	0	0	0	0	0	0	0	0	0	0	0	0	0	0	0	0
19	DKB11	2019	CI	PA	Panna Tiger reserve	G. indicus	1	1	0	0	0	0	0	0	1	0	0	0	1	0	0	1	0	0	0	0	0	0	0	0	0	0	0	0	0	0
19	DKB13	2019	CI	PA	Panna Tiger reserve	G. indicus	1	1	0	0	0	0	0	1	0	0	0	0	1	0	0	0	0	0	0	0	0	1	0	0	0	0	0	0	0	0
19	DKB14	2019	CI	PA	Panna Tiger reserve	G. indicus	1	1	0	0	0	0	0	1	1	0	0	0	1	0	0	0	0	0	0	0	0	0	0	0	0	0	0	0	0	0
19	DKB15	2019	CI	PA	Panna Tiger reserve	G. indicus	1	1	0	0	0	1	1	0	0	0	0	0	1	0	0	0	0	0	0	0	0	0	0	0	0	0	0	0	0	0
19	DKB8	2019	CI	PA	Panna Tiger reserve	G. indicus	1	1	0	0	0	0	0	0	1	0	0	0	1	0	0	0	0	0	0	0	0	0	0	0	0	0	0	0	0	0
19	DKB9	2019	CI	PA	Panna Tiger reserve	G. indicus	1	1	0	0	0	0	0	1	1	0	0	0	0	0	0	0	0	0	0	0	0	0	0	0	0	0	0	0	0	0
19	GGH10	2019	CI	PA	Panna Tiger reserve	G. fulvus	1	0	0	0	0	0	1	0	0	0	0	0	1	1	0	0	0	0	0	0	0	0	0	0	0	0	0	0	0	0
19	GGH11	2019	CI	PA	Panna Tiger reserve	G. fulvus	1	0	0	0	0	0	0	0	0	1	0	0	0	0	0	0	0	0	0	0	0	0	0	0	0	0	0	0	0	0
19	GGH12	2019	CI	PA	Panna Tiger reserve	G. indicus	1	0	0	0	0	0	1	0	0	0	0	0	0	0	0	0	0	0	0	0	0	0	0	0	0	0	0	0	0	0
19	GGH13	2019	CI	PA	Panna Tiger reserve	G. indicus	1	1	0	0	0	0	1	0	0	0	0	0	0	0	0	0	0	0	0	0	0	0	0	0	0	0	0	0	0	0
19	GGH14	2019	CI	PA	Panna Tiger reserve	G. indicus	1	0	0	0	0	0	1	0	0	0	0	0	0	1	0	0	0	0	0	0	0	0	0	0	0	0	0	0	0	0
19	GGH15	2019	CI	PA	Panna Tiger reserve	G. indicus	1	0	0	0	0	0	0	0	0	0	0	0	1	0	0	0	0	0	0	0	0	0	0	0	0	0	0	0	0	0
19	GGH6	2019	CI	PA	Panna Tiger reserve	G. indicus	1	1	0	0	0	0	1	0	0	0	0	0	1	0	0	0	0	0	0	0	0	0	0	0	0	0	0	0	0	0
19	GGH7	2019	CI	PA	Panna Tiger reserve	G. fulvus	1	0	0	0	0	1	1	0	0	0	0	0	0	0	0	0	0	0	0	0	0	0	0	0	0	0	0	0	0	0
19	GGH8	2019	CI	PA	Panna Tiger reserve	G. fulvus	0	0	0	0	0	0	1	0	0	0	0	0	0	0	0	0	0	0	0	0	0	0	0	0	0	0	0	0	0	0
19	GGH9	2019	CI	PA	Panna Tiger reserve	G. fulvus	1	1	0	0	0	0	0	0	0	0	0	0	0	0	0	0	0	0	1	0	0	0	0	0	0	0	0	0	0	0
19	GGH1	2019	CI	PA	Panna Tiger reserve	G. fulvus	1	1	0	0	0	1	0	0	1	0	0	0	0	0	0	0	0	0	0	0	0	0	0	0	0	0	0	0	0	0
19	GGH2	2019	CI	PA	Panna Tiger reserve	G. fulvus	1	0	0	0	0	0	1	0	0	0	0	0	1	0	0	0	0	0	0	0	1	0	0	0	0	0	0	0	0	0
19	GGH3	2019	CI	PA	Panna Tiger reserve	G. fulvus	1	0	0	0	0	0	1	0	0	0	0	0	0	0	0	0	0	0	0	0	0	0	0	0	0	0	0	0	0	0
19	GGH4	2019	CI	PA	Panna Tiger reserve	G. indicus	1	0	0	0	0	1	0	0	1	0	0	0	0	0	0	0	0	0	0	0	0	0	0	0	0	0	0	0	0	0
19	GGH5	2019	CI	PA	Panna Tiger reserve	G. indicus	1	1	0	0	0	0	0	0	0	0	0	0	0	0	0	0	0	0	0	0	0	0	0	0	0	0	0	0	0	0
20	MAD1	2019	CI	PA	Bandhavgarh Tiger reserve	G. himalayensis	1	1	0	0	0	0	1	0	0	1	0	0	0	0	0	0	0	0	0	0	0	0	0	0	0	0	0	0	0	0
21	DDH1	2019	CI	PA	Panna Tiger reserve	G. indicus	1	0	0	0	0	0	0	0	0	0	0	0	0	0	0	0	0	0	0	0	0	1	0	0	0	0	0	0	0	0
21	DDH2	2019	CI	PA	Panna Tiger reserve	G. himalayensis	1	1	0	0	0	0	0	0	0	0	0	0	0	1	0	0	0	0	0	0	0	0	0	0	0	0	0	0	0	0
21	DDH3	2019	CI	PA	Panna Tiger reserve	G. fulvus	1	0	0	0	0	0	0	0	0	0	0	0	0	0	0	0	0	0	0	0	0	0	0	0	0	0	0	0	0	0
21	DDH4	2019	CI	PA	Panna Tiger reserve	G. fulvus	1	1	0	0	1	0	0	0	1	1	0	0	1	1	0	0	0	0	0	0	0	0	0	0	0	0	0	0	0	0
21	DDH5	2019	CI	PA	Panna Tiger reserve	G. fulvus	1	0	0	0	0	0	1	0	0	0	0	0	0	0	0	0	0	0	0	0	0	0	0	0	0	0	0	0	0	0
21	DHS1	2019	CI	PA	Panna Tiger reserve	G. himalayensis	1	1	0	0	0	0	1	1	0	0	0	0	0	0	0	1	0	0	0	0	0	0	0	0	0	0	0	0	0	0
21	DHS10	2019	CI	PA	Panna Tiger reserve	G. indicus	1	1	0	0	0	0	1	0	0	0	0	0	0	0	0	0	0	0	0	0	0	0	0	0	0	0	0	0	0	0
21	DHS11	2019	CI	PA	Panna Tiger reserve	G. indicus	1	0	0	0	0	0	0	1	0	0	0	0	0	0	0	0	0	0	0	0	0	0	0	0	0	0	0	0	0	0
21	DHS15	2019	CI	PA	Panna Tiger reserve	G. indicus	1	1	1	0	0	0	1	0	0	0	0	0	0	0	0	0	0	0	0	0	0	0	0	0	0	0	0	0	0	0
21	DHS16	2019	CI	PA	Panna Tiger reserve	G. himalayensis	1	1	0	0	0	0	0	1	0	0	0	0	1	1	0	0	0	0	0	0	0	0	0	0	0	0	0	0	0	0
21	DHS17	2019	CI	PA	Panna Tiger reserve	G. fulvus	1	0	0	0	0	0	0	1	0	0	0	0	0	0	0	0	0	0	0	0	0	0	0	0	0	0	0	0	0	0
21	DHS19	2019	CI	PA	Panna Tiger reserve	G. himalayensis	1	1	1	0	0	0	0	1	1	0	0	0	1	1	0	0	0	0	0	0	0	0	0	0	0	0	0	0	0	0
21	DHS3	2019	CI	PA	Panna Tiger reserve	G. himalayensis	1	1	0	0	0	0	0	1	0	0	1	0	1	0	0	0	0	0	0	0	0	0	0	0	0	0	0	0	0	0
21	DHS4	2019	CI	PA	Panna Tiger reserve	G. himalayensis	1	0	0	0	0	0	0	1	0	0	0	0	0	0	0	0	0	0	0	0	0	0	0	0	0	0	0	0	0	0
21	DHS5	2019	CI	PA	Panna Tiger reserve	G. himalayensis	1	1	0	0	0	1	0	1	0	0	0	0	1	0	0	1	0	0	0	0	0	0	0	0	0	0	0	0	0	0
21	DHS7	2019	CI	PA	Panna Tiger reserve	G. indicus	1	1	0	0	0	0	1	0	0	0	0	0	0	0	0	1	0	0	0	0	0	0	0	0	0	0	0	0	0	0
21	DHS8	2019	CI	PA	Panna Tiger reserve	G. himalayensis	1	1	0	0	0	1	0	1	0	1	0	0	1	0	0	1	0	0	0	0	0	0	0	0	0	0	0	0	0	0
22	BDH13	2019	CI	PA	Bandhavgarh Tiger reserve	G. indicus	1	1	0	0	0	0	0	1	1	0	0	0	0	0	0	0	0	0	0	0	0	0	0	0	0	0	0	0	0	0
22	BDH14	2019	CI	PA	Bandhavgarh Tiger reserve	G. indicus	1	0	0	0	0	0	0	1	1	0	0	0	0	0	0	0	0	0	0	0	0	0	0	0	0	0	0	0	0	0
22	BDH15	2019	CI	PA	Bandhavgarh Tiger reserve	G. himalayensis	1	1	0	0	0	0	0	1	1	0	0	0	1	0	0	0	0	0	0	0	0	0	0	0	0	0	0	0	0	0
22	BDH18	2019	CI	PA	Bandhavgarh Tiger reserve	G. indicus	1	0	0	0	0	0	0	0	1	0	0	0	0	0	0	0	0	0	0	0	0	0	0	0	0	0	0	0	0	0
22	BDH19	2019	CI	PA	Bandhavgarh Tiger reserve	G. indicus	1	1	0	0	0	0	0	1	0	1	0	0	0	0	0	0	0	0	0	1	0	1	0	0	0	0	0	0	0	0
22	BDH20	2019	CI	PA	Bandhavgarh Tiger reserve	G. himalayensis	1	1	0	0	0	0	0	1	1	0	0	0	0	0	0	0	0	0	0	0	0	0	0	0	0	0	0	0	0	0
22	BDH1	2019	CI	PA	Bandhavgarh Tiger reserve	G. indicus	1	0	0	0	0	0	0	1	0	0	0	0	0	0	0	0	0	0	0	0	0	0	0	0	0	0	0	0	0	0
22	BDH10	2019	CI	PA	Bandhavgarh Tiger reserve	G. indicus	1	1	0	0	0	0	0	1	0	0	0	0	0	0	0	0	0	0	0	0	0	0	0	0	0	0	0	0	0	0
22	BDH2	2019	CI	PA	Bandhavgarh Tiger reserve	G. indicus	1	1	0	0	0	0	1	0	0	0	0	0	1	0	0	0	0	0	0	0	0	0	0	0	0	0	0	0	0	0
22	BDH3	2019	CI	PA	Bandhavgarh Tiger reserve	G. indicus	1	0	0	0	0	0	1	0	0	0	0	0	0	0	0	0	0	0	0	0	0	0	0	0	0	0	0	0	0	0
22	BDH4	2019	CI	PA	Bandhavgarh Tiger reserve	G. indicus	1	1	1	0	0	0	1	0	0	0	0	0	0	0	0	0	0	0	0	0	0	0	0	0	0	0	0	0	0	0
22	BDH5	2019	CI	PA	Bandhavgarh Tiger reserve	G. himalayensis	1	1	0	0	0	0	1	0	0	0	0	1	0	0	0	0	0	0	0	0	0	0	0	0	0	0	0	0	0	0
22	BDH6	2019	CI	PA	Bandhavgarh Tiger reserve	G. indicus	1	0	0	0	0	0	0	0	0	0	0	0	0	0	0	0	0	0	0	0	0	0	0	0	0	0	0	0	0	0
22	BDH7	2019	CI	PA	Bandhavgarh Tiger reserve	G. indicus	1	0	0	0	0	0	0	0	0	0	0	0	0	0	0	0	0	0	0	0	1	0	0	0	0	0	0	0	0	0
22	BDH8	2019	CI	PA	Bandhavgarh Tiger reserve	G. indicus	1	1	0	0	0	0	0	1	0	0	0	0	0	0	0	0	0	0	0	0	0	0	0	0	0	0	0	0	0	0
22	BDH9	2019	CI	PA	Bandhavgarh Tiger reserve	G. indicus	1	1	0	0	0	0	0	1	1	0	0	0	0	0	0	0	0	0	0	0	0	0	0	0	0	0	0	0	0	0
23	NGS1	2019	NI	Out	Nagrota Surian	G. bengalensis	1	0	0	0	0	0	0	0	0	0	0	0	0	0	0	0	0	0	0	0	0	0	0	0	0	0	0	0	0	0
23	NGS2	2019	NI	Out	Nagrota Surian	G. bengalensis	1	0	0	0	0	0	0	0	0	0	0	0	0	0	0	0	0	0	0	0	0	0	0	0	0	0	0	0	0	0
23	NGS3	2019	NI	Out	Nagrota Surian	G. bengalensis	1	0	0	0	0	0	0	0	0	0	0	0	0	0	0	0	0	0	0	0	0	0	0	0	0	0	0	0	0	0
23	NGS5	2019	NI	Out	Nagrota Surian	G. bengalensis	1	0	0	0	0	0	0	0	0	0	0	0	0	0	0	0	0	0	0	0	0	0	0	0	0	0	0	0	0	0
23	NGS6	2019	NI	Out	Nagrota Surian	G. bengalensis	1	1	0	0	0	0	1	0	0	0	0	0	0	0	0	0	0	0	0	0	0	0	0	0	0	0	0	0	0	0
23	NGS9	2019	NI	Out	Nagrota Surian	G. indicus	1	1	0	0	0	0	1	0	0	0	0	0	0	0	0	0	0	0	1	0	0	0	0	0	0	0	0	0	0	0
24	NGS16	2019	NI	Out	Kangra	G. bengalensis	1	1	0	0	0	0	0	0	0	0	0	0	0	0	0	0	0	0	0	0	0	0	0	0	0	0	0	0	0	0
24	NGS17	2019	NI	Out	Kangra	G. bengalensis	1	0	0	0	0	0	0	0	0	0	0	0	0	0	0	0	0	0	0	0	0	0	0	0	0	0	0	0	0	0
24	NGS18	2019	NI	Out	Kangra	G. bengalensis	1	0	0	0	0	0	0	0	0	0	0	0	0	0	0	0	0	0	0	0	0	0	0	0	0	0	0	0	0	0
24	NGS19	2019	NI	Out	Kangra	G. bengalensis	1	0	0	0	0	0	1	0	0	0	0	0	0	0	0	0	0	0	0	0	0	0	0	0	0	0	0	0	0	0
24	NGS20	2019	NI	Out	Kangra	G. bengalensis	1	1	0	0	0	0	0	0	0	0	0	0	0	0	0	0	0	0	0	0	0	0	0	0	0	0	0	0	0	0
24	NGA24	2019	NI	Out	Kangra	G. bengalensis	1	1	0	0	0	0	1	0	0	0	0	0	0	0	0	0	0	0	0	0	0	0	0	0	0	0	0	0	0	0
24	NGS21	2019	NI	Out	Kangra	G. bengalensis	1	1	0	0	0	0	1	0	0	0	0	0	0	0	0	0	0	0	0	0	0	0	0	0	0	0	0	0	0	0
24	NGS22	2019	NI	Out	Kangra	G. bengalensis	1	0	0	0	0	0	1	0	0	0	0	0	0	0	0	0	0	0	0	0	0	0	0	0	0	0	0	0	0	0
24	NGS25	2019	NI	Out	Kangra	G. bengalensis	1	0	0	0	0	0	1	0	0	0	0	0	0	0	0	0	0	0	0	0	0	0	0	0	0	0	0	0	0	0
24	NGS13	2019	NI	Out	Kangra	G. bengalensis	1	0	0	0	0	0	0	0	0	0	0	0	0	0	0	0	0	0	0	0	0	0	0	0	0	0	0	0	0	0
24	NGS15	2019	NI	Out	Kangra	G. bengalensis	1	0	0	0	0	0	1	0	0	0	0	0	0	0	0	1	0	0	0	0	0	0	0	0	0	0	0	0	0	0
24	NGS10	2019	NI	Out	Kangra	G. bengalensis	1	1	0	0	0	0	0	0	0	0	0	0	0	0	0	0	0	0	0	0	1	0	0	0	0	0	0	0	0	0
24	NGS11	2019	NI	Out	Kangra	G. bengalensis	1	1	0	0	0	0	0	0	0	0	0	0	0	0	0	0	0	0	0	0	0	0	0	0	0	0	0	0	0	0
24	NGS12	2019	NI	Out	Kangra	G. bengalensis	1	0	0	0	0	1	0	0	0	0	0	0	0	0	0	0	0	0	0	0	0	0	0	0	0	0	0	0	0	0
25	WYD2N1	2018	SI	PA	Wayanad Tiger Reserve	G. bengalensis	1	1	0	0	0	1	0	1	0	0	0	1	0	1	0	0	0	0	0	0	0	0	0	0	0	0	0	0	0	0
25	WYD4N2	2018	SI	PA	Wayanad Tiger Reserve	G. bengalensis	1	0	0	0	0	1	0	1	1	0	0	1	0	0	0	0	0	0	0	0	0	0	0	0	0	0	0	0	0	0
25	WYD7N3	2018	SI	PA	Wayanad Tiger Reserve	G. bengalensis	0	0	0	0	0	0	0	1	1	0	0	0	0	0	0	0	0	0	0	0	0	0	0	0	0	0	0	0	0	0
25	WYD6W3	2018	SI	PA	Wayanad Tiger Reserve	G. bengalensis	0	0	0	0	0	0	0	1	1	0	0	1	0	0	0	0	0	0	0	0	0	0	0	0	0	0	0	0	0	0
25	WYD1	2018	SI	PA	Wayanad Tiger Reserve	G. bengalensis	1	1	0	0	0	0	0	1	1	0	0	0	0	0	0	0	0	0	0	0	0	0	0	0	0	0	0	0	0	0
25	WYD3	2018	SI	PA	Wayanad Tiger Reserve	G. bengalensis	1	1	0	0	0	0	0	1	1	0	0	0	0	0	0	0	0	0	0	0	0	0	0	0	0	0	0	0	0	0
26	MTR1	2021	SI	PA	Mudumalai Tiger Reserve	G. bengalensis	0	0	0	0	0	0	0	1	0	0	0	0	0	0	0	0	0	0	0	0	0	0	0	0	0	0	0	0	0	0
26	MTR2	2021	SI	PA	Mudumalai Tiger Reserve	G. bengalensis	0	0	0	0	0	0	0	1	0	0	0	1	0	0	0	0	0	0	0	0	0	0	0	0	0	0	0	0	0	0
26	MTR3	2021	SI	PA	Mudumalai Tiger Reserve	G. bengalensis	0	0	0	0	0	0	0	1	0	0	0	0	0	0	0	0	0	0	0	0	0	0	0	0	0	0	0	0	0	0
26	MTR4	2021	SI	PA	Mudumalai Tiger Reserve	G. bengalensis	0	0	0	0	0	0	0	1	0	0	0	0	0	0	0	0	0	0	0	0	0	0	0	0	0	0	0	0	0	0
26	MTR8	2021	SI	PA	Mudumalai Tiger Reserve	G. bengalensis	0	0	0	0	0	0	0	1	0	0	0	1	0	0	0	0	0	0	0	0	0	0	0	0	0	0	0	0	0	0
26	MTR9	2021	SI	PA	Mudumalai Tiger Reserve	G. bengalensis	0	0	0	0	0	0	0	1	0	0	0	0	0	0	0	0	0	0	0	0	0	0	0	0	0	0	0	0	0	0
26	MTR10	2021	SI	PA	Mudumalai Tiger Reserve	G. bengalensis	0	0	0	0	0	0	0	1	0	0	0	0	0	0	0	0	0	0	0	0	0	0	0	0	0	0	0	0	0	0
26	MTR11	2021	SI	PA	Mudumalai Tiger Reserve	G. bengalensis	0	0	0	0	0	0	0	1	0	0	0	0	0	0	0	0	0	0	0	0	0	0	0	0	0	0	0	0	0	0
26	MTR5	2021	SI	PA	Mudumalai Tiger Reserve	G. bengalensis	0	0	0	0	0	0	0	1	0	0	0	0	0	0	0	0	0	0	0	0	0	0	0	0	0	0	0	0	0	0
26	MTR6	2021	SI	PA	Mudumalai Tiger Reserve	G. bengalensis	0	0	0	0	0	0	0	1	0	0	0	0	0	0	0	0	0	0	0	0	0	0	0	0	0	0	0	0	0	0
26	MTR7	2021	SI	PA	Mudumalai Tiger Reserve	G. bengalensis	0	0	0	0	0	0	0	1	0	0	0	0	0	0	0	0	0	0	0	0	0	0	0	0	0	0	0	0	0	0
27	JGL3	2019	SI	PA	Mudumalai Tiger Reserve	G. bengalensis	1	0	0	0	0	0	0	0	0	0	0	0	0	0	0	0	0	0	0	0	0	0	0	0	0	0	0	0	0	0
27	JGL4	2019	SI	PA	Mudumalai Tiger Reserve	G. bengalensis	0	0	0	0	0	0	0	1	0	0	0	0	0	0	0	0	0	0	0	0	0	0	0	0	0	0	0	0	0	0
27	JGL5	2019	SI	PA	Mudumalai Tiger Reserve	G. bengalensis	0	0	0	0	0	0	0	1	0	0	0	0	0	0	0	0	0	0	0	0	0	0	0	0	0	0	0	0	0	0
27	JGL7	2019	SI	PA	Mudumalai Tiger Reserve	G. bengalensis	0	0	0	0	0	0	0	1	0	0	0	0	0	0	0	0	0	0	0	0	0	0	0	0	0	0	0	0	0	0
27	JGL10	2019	SI	PA	Mudumalai Tiger Reserve	G. bengalensis	0	0	1	0	0	0	0	1	0	0	0	0	0	0	0	0	0	0	0	0	0	0	0	0	0	0	0	0	0	0
27	JGL11	2019	SI	PA	Mudumalai Tiger Reserve	G. bengalensis	0	0	0	0	0	0	0	1	0	0	0	1	0	0	0	0	0	0	0	0	0	0	0	0	0	0	0	0	0	0
27	JGL12	2019	SI	PA	Mudumalai Tiger Reserve	G. bengalensis	0	0	0	0	0	0	0	1	1	0	0	1	0	0	0	0	0	0	0	0	0	0	0	0	0	0	0	0	0	0
27	JGL13	2019	SI	PA	Mudumalai Tiger Reserve	G. bengalensis	0	0	0	0	0	0	0	1	0	0	0	0	0	1	0	0	0	0	0	0	0	0	0	0	0	0	0	0	0	0
27	JGL14	2019	SI	PA	Mudumalai Tiger Reserve	G. bengalensis	0	0	0	0	0	0	0	1	1	0	0	1	0	0	0	0	0	0	0	0	0	0	0	0	0	0	0	0	0	0
27	JGL15	2019	SI	PA	Mudumalai Tiger Reserve	G. bengalensis	0	0	0	0	0	0	1	0	0	0	0	1	0	0	1	0	0	0	0	0	0	0	0	0	0	0	0	0	0	0
27	JGL9	2019	SI	PA	Mudumalai Tiger Reserve	G. bengalensis	0	0	0	0	0	0	0	1	0	0	0	0	0	0	0	0	0	0	0	0	0	0	0	0	0	1	0	0	0	0
27	JGL16	2019	SI	PA	Mudumalai Tiger Reserve	G. bengalensis	1	0	0	0	0	0	0	1	0	0	1	1	0	0	0	0	0	0	0	0	0	0	0	0	0	0	1	0	0	0
27	JGL18	2019	SI	PA	Mudumalai Tiger Reserve	G. bengalensis	0	0	0	0	0	0	0	1	0	0	0	1	0	0	0	0	0	0	0	0	0	0	0	0	0	0	0	0	0	1
27	JGL19	2019	SI	PA	Mudumalai Tiger Reserve	G. bengalensis	0	0	0	0	0	0	0	1	0	0	0	1	0	0	0	0	0	0	0	0	0	0	0	0	0	0	0	0	0	0
27	JGL29	2019	SI	PA	Mudumalai Tiger Reserve	G. bengalensis	0	0	0	0	0	0	0	1	1	0	0	1	0	0	0	0	0	0	0	0	0	0	0	0	0	0	0	0	0	0
27	JGL30	2019	SI	PA	Mudumalai Tiger Reserve	G. bengalensis	0	0	0	0	0	0	0	1	0	0	0	0	0	0	0	0	0	0	0	0	0	0	0	1	0	0	0	0	0	0
27	JGL31	2019	SI	PA	Mudumalai Tiger Reserve	G. bengalensis	0	0	0	0	0	0	0	1	1	0	0	0	0	1	0	0	0	0	0	0	0	0	0	0	0	0	0	0	0	0
27	JGL32	2019	SI	PA	Mudumalai Tiger Reserve	G. bengalensis	0	0	0	0	0	0	0	1	0	0	0	1	0	0	0	0	0	0	0	0	0	0	0	0	0	0	0	0	0	0
27	JGL33	2019	SI	PA	Mudumalai Tiger Reserve	G. bengalensis	0	0	0	0	0	0	1	0	0	0	0	1	0	0	0	0	0	0	0	0	0	0	0	0	0	0	0	0	0	0
27	JGL21	2019	SI	PA	Mudumalai Tiger Reserve	G. bengalensis	0	0	0	0	0	0	0	1	1	0	0	1	0	0	0	0	0	0	0	0	0	0	0	0	0	0	0	0	0	0
27	JGL23	2019	SI	PA	Mudumalai Tiger Reserve	G. bengalensis	0	0	0	0	0	0	0	1	1	0	0	1	0	1	0	0	0	0	0	0	0	0	0	0	0	0	0	0	0	0
27	JGL24	2019	SI	PA	Mudumalai Tiger Reserve	G. bengalensis	0	0	0	0	0	0	0	1	1	0	0	1	0	0	0	0	0	0	0	0	0	0	0	0	0	0	0	0	0	0
27	JGL25	2019	SI	PA	Mudumalai Tiger Reserve	G. bengalensis	0	0	0	0	0	0	0	1	0	0	0	1	0	0	0	0	0	0	0	0	0	0	0	0	0	0	0	0	0	0
27	JGL28	2019	SI	PA	Mudumalai Tiger Reserve	G. bengalensis	0	0	0	0	0	0	1	0	0	0	0	1	0	0	0	0	0	0	0	0	0	0	0	0	0	0	0	0	0	0
28	MTR18	2022	SI	PA	Mudumalai Tiger Reserve	G. bengalensis	0	0	0	0	0	0	0	1	0	0	0	0	0	0	0	0	0	1	0	0	0	0	0	0	0	0	0	0	0	0
28	MTR19	2022	SI	PA	Mudumalai Tiger Reserve	G. bengalensis	0	0	0	0	0	0	0	1	0	0	0	0	0	0	0	0	0	0	0	0	0	0	0	0	0	0	0	0	0	0
28	MTR20	2022	SI	PA	Mudumalai Tiger Reserve	G. bengalensis	0	0	0	0	0	0	0	1	0	0	0	1	0	0	0	0	0	0	0	0	0	0	0	0	0	0	0	0	0	0
28	MTR21	2022	SI	PA	Mudumalai Tiger Reserve	G. bengalensis	0	0	0	0	0	0	0	1	0	0	0	0	0	0	0	0	0	0	0	0	0	0	0	0	0	0	0	0	0	0
28	MTR22	2022	SI	PA	Mudumalai Tiger Reserve	G. bengalensis	0	0	0	0	0	0	0	1	0	0	0	0	0	0	0	0	0	1	0	0	0	0	0	0	0	0	0	0	0	0
28	MTR23	2022	SI	PA	Mudumalai Tiger Reserve	G. bengalensis	0	0	0	0	0	0	0	1	0	0	0	0	0	0	0	0	0	0	0	0	0	0	0	0	0	0	0	0	0	0
28	MTR24	2022	SI	PA	Mudumalai Tiger Reserve	G. bengalensis	0	0	0	0	0	0	0	1	0	0	0	1	0	0	0	0	0	1	0	0	0	0	0	0	0	0	0	0	0	0
28	MTR25	2022	SI	PA	Mudumalai Tiger Reserve	G. bengalensis	0	0	0	0	0	0	0	1	0	0	0	0	0	0	0	0	0	0	0	0	0	0	0	0	0	0	0	0	0	0
28	MTR26	2022	SI	PA	Mudumalai Tiger Reserve	G. bengalensis	0	0	0	0	0	0	0	1	0	0	0	0	0	0	0	0	0	0	0	0	0	0	0	0	0	0	0	0	0	0
28	MTR27	2022	SI	PA	Mudumalai Tiger Reserve	G. bengalensis	0	0	0	0	0	0	0	1	0	0	0	1	0	0	0	0	0	0	0	0	0	0	0	0	0	0	0	0	0	0
28	MTR28	2022	SI	PA	Mudumalai Tiger Reserve	G. bengalensis	0	0	0	0	0	0	0	1	0	0	0	0	0	0	0	0	0	0	0	0	0	0	0	0	0	0	0	0	0	0
28	MTR29	2022	SI	PA	Mudumalai Tiger Reserve	G. bengalensis	0	0	0	0	0	0	0	1	0	0	0	0	0	0	0	0	0	0	0	0	0	0	0	0	0	0	0	0	0	0
29	MTR12	2022	SI	PA	Mudumalai Tiger Reserve	G. bengalensis	0	0	0	0	0	0	0	1	0	0	0	0	0	0	0	0	0	0	0	0	0	0	0	0	0	0	0	0	0	0
29	MTR13	2022	SI	PA	Mudumalai Tiger Reserve	G. bengalensis	0	0	0	0	0	0	0	1	0	0	0	0	0	0	0	0	0	0	0	0	0	0	0	0	0	0	0	0	0	0
29	MTR14	2022	SI	PA	Mudumalai Tiger Reserve	G. bengalensis	1	0	0	0	0	0	0	1	0	0	0	0	0	0	0	0	0	0	0	0	0	0	0	0	0	0	0	0	0	0
29	MTR15	2022	SI	PA	Mudumalai Tiger Reserve	G. bengalensis	0	0	0	0	0	0	0	1	0	0	0	0	0	0	0	0	0	0	0	0	0	0	0	0	0	0	0	0	0	0
29	MTR16	2022	SI	PA	Mudumalai Tiger Reserve	G. bengalensis	0	0	0	0	0	0	0	1	0	0	0	0	0	0	0	0	0	0	0	0	0	0	0	0	0	0	0	0	0	0
29	MTR17	2022	SI	PA	Mudumalai Tiger Reserve	G. bengalensis	0	0	0	0	0	0	0	1	0	0	0	0	0	0	0	0	0	0	0	0	0	0	0	0	0	0	0	0	0	0
29	MTR31	2022	SI	PA	Mudumalai Tiger Reserve	G. bengalensis	0	0	0	0	0	0	0	1	0	0	0	0	0	0	0	0	0	0	0	0	0	0	0	0	0	0	0	0	0	0
29	MTR32	2022	SI	PA	Mudumalai Tiger Reserve	G. bengalensis	0	0	0	0	0	0	0	1	0	0	0	0	0	0	0	0	0	0	0	0	0	0	0	0	0	0	0	0	0	0
29	MTR33	2022	SI	PA	Mudumalai Tiger Reserve	G. bengalensis	0	0	0	0	0	0	0	1	0	0	0	1	0	0	0	0	0	0	0	0	0	0	0	0	0	0	0	0	0	0
29	MTR34	2022	SI	PA	Mudumalai Tiger Reserve	G. bengalensis	0	0	0	0	0	0	0	1	0	0	0	0	0	0	0	0	0	0	0	0	0	0	0	0	0	0	0	0	0	0
29	MTR35	2022	SI	PA	Mudumalai Tiger Reserve	G. bengalensis	0	0	0	0	0	0	0	1	0	0	0	0	0	0	0	0	0	0	0	0	0	0	0	0	0	0	0	0	0	0
29	MTR36	2022	SI	PA	Mudumalai Tiger Reserve	G. bengalensis	0	0	0	0	0	0	0	1	0	0	0	0	0	0	0	0	0	0	0	0	0	0	0	0	0	0	0	0	0	0
29	MTR37	2022	SI	PA	Mudumalai Tiger Reserve	G. bengalensis	0	0	0	0	0	0	0	1	0	0	0	0	0	0	0	0	0	0	0	0	0	0	0	0	0	0	0	0	0	0
29	MTR38	2022	SI	PA	Mudumalai Tiger Reserve	G. bengalensis	0	0	0	0	0	0	0	1	0	0	0	0	0	0	0	0	0	0	0	0	0	0	0	0	0	0	0	0	0	0
29	MTR39	2022	SI	PA	Mudumalai Tiger Reserve	G. bengalensis	0	0	0	0	0	0	0	1	0	0	0	0	0	0	0	0	0	0	0	0	0	0	0	0	0	0	0	0	0	0
30	RSV1	2019	SI	Out	Ramanagara Vulture Sanctuary	G. indicus	1	0	0	0	0	0	0	1	1	0	0	0	0	0	0	0	0	0	0	0	0	0	0	0	0	0	0	0	0	0
30	RSV2	2019	SI	Out	Ramanagara Vulture Sanctuary	G. indicus	0	0	1	0	0	0	0	1	1	0	0	0	0	0	0	1	0	0	0	0	0	0	0	1	0	0	0	1	0	0
30	RSV3	2019	SI	Out	Ramanagara Vulture Sanctuary	G. indicus	1	1	0	0	0	0	0	1	1	0	0	0	0	0	0	1	0	0	0	0	0	0	0	0	0	0	0	0	0	0
30	RSV4	2019	SI	Out	Ramanagara Vulture Sanctuary	G. indicus	1	1	0	0	0	0	0	1	0	0	0	0	0	0	0	0	0	0	0	0	0	0	0	0	0	0	0	0	0	0
30	RSV5	2019	SI	Out	Ramanagara Vulture Sanctuary	G. indicus	0	0	0	0	1	0	0	1	1	0	0	0	0	0	0	0	0	0	0	0	1	0	0	0	0	0	0	0	0	0
30	RSV6	2019	SI	Out	Ramanagara Vulture Sanctuary	G. indicus	1	0	0	0	0	0	0	1	1	0	0	0	0	0	0	0	0	0	0	0	0	0	0	0	0	0	0	0	0	0
30	RSV7	2019	SI	Out	Ramanagara Vulture Sanctuary	G. indicus	1	1	0	1	0	0	0	1	0	0	0	0	0	0	0	0	0	0	0	0	0	0	0	1	0	1	0	0	0	0
30	RSV11	2019	SI	Out	Ramanagara Vulture Sanctuary	G. indicus	1	0	0	0	0	0	0	0	0	0	0	0	0	0	0	0	0	0	0	0	0	0	0	0	0	0	0	0	0	0
30	RSV8	2019	SI	Out	Ramanagara Vulture Sanctuary	G. indicus	1	0	0	0	0	0	0	1	0	0	0	0	0	0	0	0	0	0	0	1	1	0	0	0	0	0	0	0	0	0
30	RSV9	2019	SI	Out	Ramanagara Vulture Sanctuary	G. indicus	1	0	0	0	0	0	0	1	0	0	0	0	0	0	0	0	0	0	0	0	0	0	0	0	0	0	0	0	0	0
